# Visceral mesoderm signaling regulates assembly position and function of the *Drosophila* testis niche

**DOI:** 10.1101/2021.09.08.459436

**Authors:** Lauren Anllo, Stephen DiNardo

**Affiliations:** Perelman School of Medicine at the University of Pennsylvania, The Penn Institute for Regenerative Medicine

**Keywords:** niche, stem cell, *Drosophila*, testis, visceral mesoderm, *biniou*, Slit, FGF, *islet*

## Abstract

Tissue homeostasis often requires a properly placed niche to support stem cells. Morphogenetic processes that position a niche are just being described. For the *Drosophila* testis we recently showed that pro niche cells, specified at disparate positions during early gonadogenesis, must assemble into one collective at the anterior of the gonad. We now find that Slit and FGF signals emanating from adjacent visceral mesoderm regulate assembly. In response to signaling, niche cells express *islet*, which we find is also required for niche assembly. Without signaling, niche cells specified furthest from the anterior are unable to migrate, remaining dispersed. Function of such niches is severely disrupted, with niche cells evading cell cycle quiescence, compromised in their ability to signal the incipient stem cell pool, and failing to orient stem cell divisions properly. Our work identifies both extrinsic signaling and intrinsic responses required for proper assembly and placement of the testis niche.
