## Supplementary material for "Visceral mesoderm signaling regulates assembly position and function of the *Drosophila* testis niche": Reagent Table

### Sheet: Sheet1
Reagent type (species)	Designation	Source or reference	Identifiers	Additional information
Reagent type. Duplicate rows as needed. Order is flexible, but row titles must be preserved. Species (mandatory if applicable). Append in parentheses. First mention, use full genus. Sex (if applicable). Add within parentheses after species.	Designation. Symbol/name used in publication. Separate multiple entries with semi-colon, space. (If semi-colon within designation, delimit wtith double quotes.)	Source (public). Stock center, company, data repository. Reference. Include PMID or DOI; use “this paper” if new. If neither applies enter “other” and explain in Additional Information.	Identifiers. Format as ID_source:identifier. Separate multiple entries with semi-colon, space. Include catalog numbers, stock numbers, database IDs or accession numbers, RRIDs.	Additional information. Mandatory if column C entry is “this paper” or “other”. Description of new reagent; laboratory from which reagent obtained; other pertinent information. For antibodies, indicate dilution and conditions used.
gene ()		NA
strain, strain background ()
genetic reagent ()
genetic reagent (D. melanogaster)	six4-nls-eGFP	D. Finnegan	Clark et al, 2006
genetic reagent (D. melanogaster)	P-Dsix4-eGFP::Moesin	R. Lehmann	Sano et la 2012
genetic reagent (D. melanogaster)	nos-moesin::GFP	R. Lehmann	Sano et al 2005; FBtp0040584
genetic reagent (D. melanogaster)	His2Av::mRFP1	Bloomington Drosophila Stock Center	FBtp0056035
genetic reagent (D. melanogaster)	Prd-Gal4	Bloomington Drosophila Stock Center	FBst0001947
genetic reagent (D. melanogaster)	tupAME-Gal4	J.-L. Frendo	N/A
genetic reagent (D. melanogaster)	UAS-tdTomato	Bloomington Drosophila Stock Center	FBst0036328
genetic reagent (D. melanogaster)	trh8 / TM3, twi-Gal4, UAS-GFP	D. Andrew	FBal0050667
genetic reagent (D. melanogaster)	y1 w*; tup1 P{neoFRT}40A / CyO	Bloomington Drosophila Stock Center	FBst0036503; RRID:BDSC_36503
genetic reagent (D. melanogaster)	tupex4	S. Campuzano	FBal0216723
genetic reagent (D. melanogaster)	TM3, P{w[+mC]=GAL4-twi.G}2.3, P{UAS-2xEGFP}AH2.3, Sb[1] Ser[1]	Bloomington Drosophila Stock Center	FBst0006663; RRID:BDSC_6663
genetic reagent (D. melanogaster)	w1118	Bloomington Drosophila Stock Center	BL#3605; RRID:BDSC_3605
genetic reagent (D. melanogaster)	upd-Gal4	E. Matunis	N/A
genetic reagent (D. melanogaster)	biniou[R22}	M. Frasch	Zaffran et al., 2001; FBal0043738
genetic reagent (D. melanogaster)	biniou[I1]	M. Frasch	Zaffran et al., 2001; FBal0043737
genetic reagent (D. melanogaster)	UAS-mcd8GFP	Bloomington Drosophila Stock Center	FBtp0002652
genetic reagent (D. melanogaster)	jeb[weli]	A. Holz	Stute et al., 2004; FBal0159133
genetic reagent (D. melanogaster)	Df(2R)BSC699	Bloomington Drosophila Stock Center	FBab0045764
genetic reagent (D. melanogaster)	Df(2R)BSC25	Bloomington Drosophila Stock Center	FBab0029944
genetic reagent (D. melanogaster)	slit[2]	Bloomington Drosophila Stock Center	Battye et al., 1999; FBal0015700
genetic reagent (D. melanogaster)	htl[AB42]	Bloomington Drosophila Stock Center	FBal0057264
genetic reagent (D. melanogaster)	hlh54f[delta598]	Ismat et al., 2010	FBal0248839
genetic reagent (D. melanogaster)	twi-Gal4	Bloomington Drosophila Stock Center	FBtp0000706
genetic reagent (D. melanogaster)	UAS-sli.D	Bloomington Drosophila Stock Center	FBti0186586
genetic reagent (D. melanogaster)	UAS-ths289.22	A. Stathopoulos	Kadam et al., 2012
genetic reagent (D. melanogaster)	pyr-Gal4	Bloomington Drosophila Stock Center	FBti0212964
genetic reagent (D. melanogaster)	ths-Gal4	Bloomington Drosophila Stock Center	FBti0196141
genetic reagent (D. melanogaster)	UAS-red Stinger	Bloomington Drosophila Stock Center	FBti0040830
genetic reagent (D. melanogaster)	Htl-mCherry	A. Stathopoulos	Irizarry and Stathopoulos, 2015
genetic reagent (D. melanogaster)	robo2[X123]	G. Bashaw	FBal0123720
genetic reagent (D. melanogaster)	robo1[GA285]	G. Bashaw	FBal0032588
genetic reagent (D. melanogaster)	slit-LacZ	Bloomington Drosophila Stock Center	FBti0006990
genetic reagent (D. melanogaster)	Slit::GFP	Bloomington Drosophila Stock Center	FBti0181864
cell line ()
transfected construct ()
biological sample ()
antibody	Rabbit polyclonal anti Vasa	R. Lehmann	N/A
	Goat polyclonal anti-Vasa	Santa Cruz Biotechnology	Cat# sc-26877 (dC-13), RRID:AB_793880 Discontinued	Complex history
	Mouse monoclonal anti Fasciclin III	Developmental Studies Hybridoma Bank	DSHB:7G10; RRID:AB_528238
	Rabbit polyclonal anti RFP	Abcam	ab62341; RRID:AB_945213
	Mouse monoclonal anti Islet	Developmental Studies Hybridoma Bank	DSHB:40.3A4; RRID:AB_528313
	Rat monoclonal anti DE-cadherin	Developmental Studies Hybridoma Bank	DSHB:DCAD2 RRID: AB_528120
	Guinea pig polyclonal anti Traffic jam	D. Godt	N/A
	Mouse monoclonal anti Gamma Tubulin	Sigma	GTU-88, T6557
	Chick polyclonal anti GFP	Aves Labs	Cat#GFP-1020; RRID: AB_2307313
	Rabbit polyclonal anti Biniou	E. Furlong
	Normal Donkey Serum (NDS)	Jackson Immunoresearch Laboratories	Cat#: 017-000-121; RRID: AB_2337258
	Alexafluor Secondary Antibodies (488, 647)	Molecular Probes		put dilution info here when inputting specific secondaries to your paper
	Cy3 Affinipure Secondary Antibodies	Jackson ImmunoResearch	Cat#: 711-165-152; RRID: AB_2307443
recombinant DNA reagent
sequence-based reagent
peptide, recombinant protein
	GAA GAA TCC CAG CAA AGA CCG TGA GTT G	Clark et al, 2006		D-six4 third intron, forward, EcooRI site
	GTT GGA TCC ATT GCC ATC CAG TTG	Clark et al, 2006		D-six4 third intron, reverse, BamH1 site
chemical compound, drug
	Para-Formaldehyde (PFA), 16%	Electron Microscopy Sciences	Cat#15710
	Hoechst	Sigma	Cat#33342; CAS Number: 875756-97-1
	Propyl-gallate	Sigma Aldrich	SKU: P3130; CAS Number 121-79-9; PubChem Substance ID 24898394
	Normal Donkey Serum (NDS)	Jackson Immunoresearch Laboratories	017-000-121; RRID: AB_2337258
	Normal Goat Serum (NGS)	Jackson Immunoresearch Laboratories	005-000-121; RRID: AB_2336990
	Ringer's solution	Other	doi:10.1101/pdb.rec12409	http://cshprotocols.cshlp.org/content/2011/3/rec12409.full?text_only=true
commercial assay or kit	Click-iT EdU	ThermoFisher	Cat#: C10419
large-scale dataset
software, algorithm
	FIJI (Image J)	www.fiji.sc	n/a	RRID:CVCL_0299
	Image J	www.imagej.nih.gov/ij/	n/a
	Metamorph Microscopy Automation and Image Analysis Software	Leica; https://www.moleculardevices.com/products/cellular-imaging-systems/acquisition-and-analysis-software/metamorph-microscopy	v7.8.40; RRID:SCR_002368
	Axio-Vision Imaging Software	Zeiss	v4.8.1
	Adobe Photoshop	https://www.adobe.com/uk/products/photoshop.html	RRID:SCR_014199
	Graphpad Prism	Graphpad Software	v7.0; RRID:SCR_002798
other
	Matek imaging dish	Thermofisher	P35G-1.5-14-C
	Leica DM16000 B inverted spinning disk confocal	Leica	N/A
	63x / 1.2 NA water immersion objective	Leica	506279
	40x / 1.1 NA water immersion objective	Leica	N/A
StereoFluor scope
	Leica M165FC	Leica
	Leica M165C	Leica
	GFP Filter set ET470/ 40x; ET525/50m	Leica 10447408
	mCherry Filter set ET560/ 40x; ET630/75m	Leica 10450195
	DAPIFilter set AT350/ 50x; ET460/50m	Leica 10450196
	Achromat 1.6x objective	Leica 10450163
	Video 0.63x objective	Leica 10447367
	Needle holder	Fisher Scientific	08-955
	Nytex basket
