## Supplementary material for "Visceral mesoderm signaling regulates assembly position and function of the *Drosophila* testis niche": Genotype Table

### Sheet: Sheet1
Figure	Panel	Genotype	Full Genotype
1	A	WT	w ; Sp / CyO ; biniou[R22] or TM6 DfdGFP Sb, Hu / TM6DfdGFP Sb, Hu
1	B	bin	w ; Sp / CyO ; biniou[R22]
1	C	WT	upd-Gal4, UAS-GFP ; ; biniou[R22] or TM6DfdGFP, Sb, Hu / TM6DfdGFP, Sb, Hu
1	D	bin	upd-Gal4, UAS-GFP ; ; biniou[R22]
1	E	WT control for bin[R22]	w ; Sp / CyO ; biniou[R22] or TM6 DfdGFP Sb, Hu / TM6DfdGFP Sb, Hu
1	E	bin[R22]	w ; Sp / CyO ; biniou[R22]
1	E	WT control for bin[I1]	w ; ; biniou[I1] or TM6 DfdGFP, Sb, Hu / TM6 DfdGFP, Sb, Hu
1	E	bin[I1]	w ; ; biniou[I1]
1	F	WT	upd-Gal4, UAS-GFP ; ; biniou[R22] or TM6DfdGFP, Sb, Hu / TM6DfdGFP, Sb, Hu
1	F	bin	upd-Gal4, UAS-GFP ; ; biniou[R22]
1	G	Control	w ; Sp / CyO ; biniou[R22] or TM6 DfdGFP Sb, Hu / TM6DfdGFP Sb, Hu
1	G	bin	w ; Sp / CyO ; biniou[R22]
1	H	WT	either genotype jeb[weli] / CyO DfdGFP, or Df(2R)BSC699 / CyO DfdGFP
1	H	jeb/Df	jeb[weli] / Df(2R)BSC699
1	I	WT	either genotype jeb[weli] / CyO DfdGFP, or Df(2R)BSC699 / CyO DfdGFP
1	J	jeb	jeb[weli] / Df(2R)BSC699
2	A	WT	Df(2R)BSC25 / CyO DfdYFP
2	B	fgf	Df(2R)BSC25
2	C	fgf	Df(2R)BSC25
2	D	slit	slit[2]
2	E	WT	Df(2R)BSC25 / CyO DfdYFP
2	E	pyr and ths	Df(2R)BSC25
2	F	WT	six4nlsGFP ; ; htl[AB42] or TM6 DfdGFP / TM6 DfdGFP
2	F	htl	six4nlsGFP ; ; htl[AB42]
2	G	WT	slit[2] / CyO DfdYFP
2	G	slit	slit[2]
2	H	WT	robo2[X123], robo1[GA285] / CyO DfdYFP
2	H	mutant	robo2[X123], robo1[GA285]
2	I	fgf & slit	Df(2R)BSC25, slit[2]
2	J	het	Df(2R)BSC25, slit[2] / CyO DfdYFP
2	J	mut	Df(2R)BSC25, slit[2]
2	K	wt	trh[8] / UAS-slit
2	K	slit OE	CyO twi-Gal4, UAS-GFP / UAS-Slit
3	A	WT	w ; UAS-mcd8GFP ; bin[R22], prd-Gal4 / TM6DfdGFP, Sb, Hu
3	C	biniou	w; UAS-mcd8GFP ; bin[R22], prd-Gal4
3	E	WT	w ; UAS-mcd8GFP ; bin[R22], prd-Gal4 / TM6DfdGFP, Sb, Hu
3	E	bin	w; UAS-mcd8GFP ; bin[R22], prd-Gal4
3	F	WT	w ; UAS-mcd8GFP ; bin[R22], prd-Gal4 / TM6DfdGFP, Sb, Hu
3	F	bin	w; UAS-mcd8GFP ; bin[R22], prd-Gal4
3	G	WT	w ; UAS-mcd8GFP ; bin[R22], prd-Gal4 / TM6DfdGFP, Sb, Hu
3	G	bin	w; UAS-mcd8GFP ; bin[R22], prd-Gal4
4	A	WT	islet[EX4] / CyO DfdYFP
4	B	islet	islet[EX4]
4	C	WT	islet[EX4] / CyO DfdYFP
4	C	islet	islet[EX4]
4	D	isletAMEr>GFP	UAS-mcd8GFP ; isletAMEr-Gal4
4	E	WT	slit[2] / CyO DfdYFP
4	F	fgf	Df(2R)BSC25
4	G	slit	slit[2]
4	H	Control	Df(2R)BSC25 / CyO DfdYFP
4	H	fgf	Df(2R)BSC25
4	I	Control	slit[2] / CyO DfdYFP
4	I	slit	slit[2]
5	A	WT	six4-eGFP::moesin
5	B	WT	islet[EX4] / CyO DfdYFP ; six4-eGFP::moesin, His-RFP / (TM3, Sb)
5	C	WT	islet[EX4] / CyO DfdYFP ; six4-eGFP::moesin, His-RFP / (TM3, Sb)
5	D	islet	islet[EX4] ; six4-eGFP::moesin, His-RFP / (TM3, Sb)
5	E	islet	islet[EX4] ; six4-eGFP::moesin, His-RFP / (TM3, Sb)
5	G	WT	w; six4-eGFP::moesin, His-RFP / (CyO) ; biniou[R22] or TM6DfdGFP / TM6DfdGFP, Sb, Hu
5	H	WT	w; six4-eGFP::moesin, His-RFP / (CyO) ; biniou[R22] or TM6DfdGFP / TM6DfdGFP, Sb, Hu
5	I	WT	six4nlsGFP ; Sp / CyO ; biniou[R22] or TM6 DfdGFP / TM6DfdGFP, Sb, Hu
5	J	WT	six4nlsGFP ; Sp / CyO ; biniou[R22] or TM6 DfdGFP / TM6DfdGFP, Sb, Hu
5	K	biniou	w; six4-eGFP::moesin, His-RFP / (CyO) ; biniou[R22]
5	L	biniou	six4nlsGFP ; Sp / CyO ; biniou[R22]
5	M	WT	Df(2R)BSC25 / CyO DfdYFP
5	M	FGF	Df(2R)BSC25
5	N	WT	slit[2] / CyO DfdYFP
5	N	slit	slit[2]
6	A	WT	w ; Sp / CyO ; biniou[R22] or TM6 DfdGFP Sb, Hu / TM6DfdGFP Sb, Hu
6	B	biniou	w ; Sp / CyO ; biniou[R22]
6	C	Control	w ; Sp / CyO ; biniou[R22] or TM6 DfdGFP Sb, Hu / TM6DfdGFP Sb, Hu
6	C	biniou	w ; Sp / CyO ; biniou[R22]
6	C	slit, fgf	w ; slit[2], Df(2R)BSC25
6	D	Control	w ; Sp / CyO ; biniou[R22] or TM6 DfdGFP Sb, Hu / TM6DfdGFP Sb, Hu
6	D	biniou	w ; Sp / CyO ; biniou[R22]
6	E	WT	w ; Sp / CyO ; biniou[R22] or TM6 DfdGFP Sb, Hu / TM6DfdGFP Sb, Hu
6	F	biniou	w ; Sp / CyO ; biniou[R22]
6	G	WT	w ; Sp / CyO ; biniou[R22] or TM6 DfdGFP Sb, Hu / TM6DfdGFP Sb, Hu
6	H	biniou	w ; Sp / CyO ; biniou[R22]
6	I	Control	w ; Sp / CyO ; biniou[R22] or TM6 DfdGFP Sb, Hu / TM6DfdGFP Sb, Hu
6	I	biniou	w ; Sp / CyO ; biniou[R22]
6	J	Control	w ; Sp / CyO ; biniou[R22] or TM6 DfdGFP Sb, Hu / TM6DfdGFP Sb, Hu
6	J	biniou	w ; Sp / CyO ; biniou[R22]
S1	A	WT	six4nlsGFP ; Sp / CyO ; biniou[R22] or TM6 DfdGFP / TM6DfdGFP, Sb, Hu
S1	B	biniou	six4nlsGFP ; Sp / CyO ; biniou[R22]
S2	A	WT	slit[2], Df(2R)BSC25 / CyO DfdYFP
S2	B	slit, fgf	slit[2], Df(2R)BSC25
S2	C	WT	slit[2], Df(2R)BSC25 / CyO DfdYFP
S2	D	slit, fgf	slit[2], Df(2R)BSC25
S3	A	pyr>redStinger	pyr-Gal4 / + ; UAS-redStinger / +
S3	B	ths>redStinger	ths-Gal4 / + ; UAS-redStinger / +
S3	C	Slit-GFP	Slit-GFP
S3	D	pyr>redStinger	pyr-Gal4 / + ; UAS-redStinger / +
S3	E	ths>redStinger	ths-Gal4 / + ; UAS-redStinger / +
S3	F	Slit-LacZ	Slit-LacZ
S3	G	Slit-GFP	Slit-GFP
S4	A	WT	six4nlsGFP ; ; htl[AB42] or TM6 DfdGFP / TM6 DfdGFP
S4	B	htl	six4nlsGFP ; ; htl[AB42]
S4	C	htl-mCherry	htl-mCherry
S4	D	htl-mCherry	htl-mCherry
S4	E	WT	hlh54f[del598] / CyO twi-Gal4, UAS-GFP
S4	F	hlh	hlh54f[del598]
S4	G	WT	robo2[X123], robo1[GA285] / CyO DfdYFP
S4	H	robo2, robo1	robo2[X123], robo1[GA285]
S4	I	WT	six4-Gal4, UAS-ftractintdTomato / CyO DfdYFP
S4	J	fgf, slit het	slit[2], Df(2R)BSC25 / CyO DfdYFP
S4	K	WT	six4-Gal4, UAS-ftractintdTomato / CyO DfdYFP
S4	K	het	slit[2], Df(2R)BSC25 / CyO DfdYFP
S5	A	WT	six4nlsGFP ; Sp / CyO ; biniou[R22] or TM6 DfdGFP / TM6DfdGFP, Sb, Hu
S5	B	WT	six4nlsGFP ; Sp / CyO ; biniou[R22] or TM6 DfdGFP / TM6DfdGFP, Sb, Hu
S5	C	biniou	six4nlsGFP ; Sp / CyO ; biniou[R22]
S5	D	biniou	six4nlsGFP ; Sp / CyO ; biniou[R22]
